# The exosome degrades chromatin-associated RNAs genome-wide and maintains chromatin homeostasis

**DOI:** 10.1101/2023.04.10.536209

**Authors:** Jordi Planells, Antonio Jordán-Pla, Shruti Jain, Juan José Guadalupe, Estelle Proux-Wera, Anne von Euler, Vicent Pelechano, Neus Visa

**Author notes:** Corresponding authors: Neus Visa Antonio Jordán-Pla.

## Abstract

Chromatin-associated RNAs (caRNAs) modulate chromatin organization and function. The RNA exosome degrades different types of nuclear transcripts, but its role in chromatin has not been addressed. Here we have used *Drosophila melanogaster* S2 cells as a model system to identify the repertoire of caRNAs and establish the role of the exosome in their regulation. We have analyzed both unique and repetitive sequences, and combining RNA-seq and ATAC-seq we show that the simultaneous depletion of the exosome catalytic subunits RRP6 and DIS3 not only affects caRNA levels but also changes the local chromatin accessibility at specific loci. We have identified a group of exosome-sensitive genes that are involved in developmental regulation and are characterized by a balanced chromatin state in which Polycomb and Trithorax factors coexist. Our results reveal that RNA degradation by the exosome is an important mechanism for the homeostasis of such balanced chromatin states. Given that eukaryotic genomes are repetitive to a large extent, we have also analyzed repetitive caRNAs (rep-caRNAs) and we show that the exosome is needed to control rep-caRNA levels and to maintain the degree of chromatin packaging in repetitive genomic regions. This role is particularly relevant in the pericentromeric regions where the exosome is required to silence LTR elements and maintain centromere organization.
