## Supplementary Tables for "The exosome degrades chromatin-associated RNAs genome-wide and maintains chromatin homeostasis"

### Sheet: Suplementary_table_S1
Table S1	List of primers used to produce dsRNA for RNAi experiments
Target	Forward	Reverse
GFP	TAATACGACTCACTATAGGGAGAATATGGTGAGCAAGGGCGAGGAGCT	TAATACGACTCACTATAGGGAGAGCGGTCACGAACTCCAGCAG
RRP6	TAATACGACTCACTATAGGGAGATCTGTTGATAGACACTGCCC	TAATACGACTCACTATAGGGAGAATTCTCTTAAACCGCTGGCC
DIS3	TAATACGACTCACTATAGGGAGAGACGGAAATGGCGACAGTAT	TAATACGACTCACTATAGGGAGATGATGACGCTCTTGTGGAAG

### Sheet: Supplementary_table_S2
Table S2. List of PCR primer sequences
Primer	Forward	Reverse
ACT 3’	GGATACTCCTCCCGACACAA	TTGGGAAGGGGAAAGCTACT
GAPDH	TTCCGTGAACGATAAGTTCG	ACTTGATCAGGTCGATGACG
28S	CCCAGTGCTCTGAATGTCAA	ATGACGAGGCATTTFFCTAC
RRP6	AGCTCTACTGTCCGCACGAT	TGGCAACCTCCTCCTTATTG
DIS3	AACCGTGACTGGATCAAAGG	GCTCTGCAAGTGCTAATCCC
INV1	GCTTATGGCCAAATGGAAGA	GAAAACTAAACGCCGCAAAC
MAX	CATTGGAAGCCATCGAAGAT	ACACCCTTTCTGTTTGGTGC
LC rep	CATCTCAATTGCGCTGAAGA	TGCCTTCATTCGAAGGAGTT
CTP	GTCACTGAAAATGCGGCCTG	GCTGCTAGTTGCTGGCAATG
Act5C 2 (ATAC)	GCACACCCACAAGCTTACACA	TTGCGCTTTGGGAAATATCTTC

### Sheet: Supplementary_table_S3
Table S3. RNA-seq stats
Sample	Name	Replicate	Fraction	Million raw reads	Million mapped reads	Mapping %	rRNA reads	percentage rRNA
S1	T1_GFP	Pooled triplicates	Total	17.0424	10.7298	62.9597	396	0.00369065
S2	T2_Rrp6	Pooled triplicates	Total	17.1379	10.17	59.3423	1189	0.0116912
S3	T3_Dis3	Pooled triplicates	Total	13.689	7.88693	57.6153	536	0.00679606
S4	T4_Double	Pooled triplicates	Total	15.2096	9.1907	60.4272	987	0.0107391
S5	GFP	R1	> 500bp	11.6712	7.27535	62.3361	1177	0.0161779
S6	Rrp6	R1	> 500bp	14.8304	9.48664	63.9674	2177	0.0229481
S7	Dis3	R1	> 500bp	13.7911	8.17087	59.2476	1859	0.0227516
S8	Double	R1	> 500bp	14.1341	8.46779	59.9104	2445	0.0288741
S9	GFP	R1	0-500bp	5.83302	3.91772	67.1645	9055	0.231129
S10	Rrp6	R1	0-500bp	6.51229	4.5159	69.3443	9441	0.209061
S11	Dis3	R1	0-500bp	5.12542	3.5602	69.4616	7970	0.223864
S12	Double	R1	0-500bp	6.0986	4.34273	71.2087	10891	0.250787
S13	GFP	R2	> 500bp	12.2986	8.17818	66.497	8323	0.101771
S14	Rrp6	R2	> 500bp	18.6251	11.337	60.8693	16380	0.144483
S15	Dis3	R2	> 500bp	16.2173	10.2113	62.9656	13725	0.13441
S16	Double	R2	> 500bp	20.1118	11.9665	59.4995	24569	0.205316
S17	GFP	R3	> 500bp	20.1656	12.5327	62.1491	34012	0.271385
S18	Rrp6	R3	> 500bp	35.4194	22.3682	63.1522	52134	0.233072
S19_27	Dis3	R3	> 500bp	25.0465	16.075	64.1806	27461	0.170831
S20	Double	R3	> 500bp	24.1939	15.2981	63.2314	43759	0.286041
S21	GFP	R2	0-500bp	8.20414	5.73203	69.8675	128479	2.24142
S22	Rrp6	R2	0-500bp	9.9815	6.22514	62.3668	235261	3.77921
S23	Dis3	R2	0-500bp	4.14386	3.01859	72.8449	120432	3.98968
S24	Double	R2	0-500bp	11.6558	7.3596	63.1412	240936	3.27377
S25	GFP	R3	0-500bp	8.40048	5.43859	64.7415	103689	1.90654
S26	Rrp6	R3	0-500bp	10.3279	6.89714	66.7818	176317	2.55638
S28	Dis3	R3	0-500bp	10.1158	6.93778	68.5835	143469	2.06794
S29	Double	R3	0-500bp	10.8387	6.98156	64.4132	42801	0.613058
Average Million raw reads	13.815
Average Million mapped reads	8.724
Average Mapping rate	64.2239
Average rRNA %	0.821922

### Sheet: Supplementary_table_S4
Table S4. ATAC-seq stats
Sample	Raw Reads (F + R)	Duplicated	Trimmed Reads (F)	Mapped	FRIP score
GFP_R1	50.7 M	0.36	26.5 M	0.9851	0.25		%
GFP_R2	57.14 M	0.379	29.9 M	0.9857	0.26		%
GFP_R3	56.37 M	0.377	29.5 M	0.9856	0.28
Rrp6_R1	87.54 M	0.442	45.5 M	0.9847	0.32
Rrp6_R2	68.21 M	0.397	35.7 M	0.985	0.32
Rrp6_R3	53.93 M	0.372	28.2 M	0.9852	0.26
Dis3_R1	47.54 M	0.353	24.9 M	0.9862	0.29
Dis3_R2	49.28 M	0.361	25.8 M	0.9856	0.24
Dis3_R3	61.49 M	0.383	32.2 M	0.9862	0.33
Double_R1	103.28 M	0.5	53.8 M	0.9842	0.26
Double_R2	68.99 M	0.433	36 M	0.9842	0.26
Double_R3	51.74 M	0.376	27 M	0.985	0.23

### Sheet: Supplementary_table_S5
Table S5. Accession numbers for publicly available datasets used in this study
Protein	Accession
HP1	GSE140542
H3K9me3	GSE140542
H3K27me3	GSE41440, GSE93100
H3K4me1	GSE41440
H3K4me3	GSE41440, GSE24521
GAF	GSE107059
Clamp	GSE107059
BEAF-32	GSE52887

### Sheet: Supplementary_table_S6
Table S6. Interaction network for SKI6 and RRP4
Gene.Symbol	Gene.Name	Uniprot.Acc.	SKI6	RRP4
14-3-3zeta	14-3-3 protein zeta	Q0E9D7	yes
26-29-p	26-29kD-proteinase	Q9V3U6	yes	yes
Aats-thr	Threonyl-tRNA synthetase	Q9VKB0	yes
Act42A	Actin 42A	Q9V9J4	yes
Act79B	Actin 79B	Q540X7	yes
aldH	Aldehyde dehydrogenase	Q9VLC5	yes
alpha-Adaptin	AP-2 complex subunit alpha	B3DN51	yes
alpha-Spec	alpha Spectrin	Q26340	yes
alphaCop	alpha-coatomer protein	Q9W0B8		yes
alt	aluminum tubes	Q960Y8	yes
Aos1	Dmel_CG12276	Q7KSM5	yes
Atpalpha	Na pump alpha subunit	Q9VDG6	yes
ATPsyn-beta	ATP synthase-beta	Q9V494	yes	yes
ATPsyn-gamma	ATP synthase-gamma chain	Q9VAH8	yes
ATX2	Ataxin-2	Q8IHF7	yes
B52	Serine-arginine protein 55	Q9VFT0	yes
Bap170	Brahma associated protein 170kD	A1Z6M0	yes
Bap55	Brahma associated protein 55kD	Q7K012	yes
bbg	big bang	Q15K24	yes
bel	belle	Q8SXI8	yes
betaTub56D	beta-Tubulin at 56D	Q53YG6	yes
betaTub60D	beta-Tubulin at 60D	Q6I8M1	yes
blw	bellwether	Q9W1Z7	yes
bon	bonus	A8WHL4	yes
bor	belphegor	Q9VEX6	yes	yes
brm	brahma	Q9VUW5	yes
Ca-P60A	Calcium ATPase at 60A	Q2MGN2	yes
CABP1	Dmel_CG5809	Q9V438	yes
Cact	cactus	Q9V3M6	yes
CAF1	Chromatin assembly factor 1 subunit	A0AP04	yes
cat	Catalase	P17336	yes
Cathd	Dmel_CG1548	Q7K485	yes
cct5	T-complex Chaperonin 5	Q7KKI0		yes
Cctgamma	T-complex protein 1 subunit gamma	Q9VER9	yes
cdc37	Hsp90 co-chaperone Cdc37	Q24276	yes	yes
cdk5	Cyclin-dependent kinase 5	P48609		yes
CENP-C	Dmel_CG31258	Q9VHP8	yes
CG10166	Probable dolichol-phosphate mannosyltransferase	Q9VIU7	yes
CG10376	Dmel_CG10376	Q9VJ61		yes
CG10425	Dmel_CG10425	Q9VBU5	yes
CG10470	Dmel_CG10470	Q9VJ11	yes
CG10882	Dmel_CG10882	Q9VQ94	yes
CG10990	Dmel_CG10990	Q9VY91	yes
CG11006	Dmel_CG11006	Q8IQH9	yes
CG11033	JmjC domain-containing histone demethylation protein 1	Q9VHH9	yes
CG11076	Dmel_CG11076	Q9V493	yes	yes
CG11092	Dmel_CG11092	Q9XZ06	yes	yes
CG11107	Dmel_CG11107	Q7K3M5	yes
CG11198	Dmel_CG11198	Q7JV23	yes
CG1129	Mannose-1-phosphate guanyltransferase beta	Q7JZB4	yes
CG11875	Dmel_CG11875	Q9VBU8	yes
CG11876	Dmel_CG11876	Q8IML6	yes
CG11943	Dmel_CG11943	Q8IQV9	yes
CG11984	Dmel_CG11984	Q0KI99		yes
CG11999	Dmel_CG11999	Q9VNA3	yes
CG12030	Probable UDP-glucose 4-epimerase	Q9W0P5	yes
CG12171	Dmel_CG12171	Q9VNF3		yes
CG12918	Dmel_CG12918	Q7JXF7	yes
CG1295	Dmel_CG1295	Q9VZG3	yes
CG13349	Proteasomal ubiquitin receptor ADRM1 homolog	Q86NT4	yes	yes
CG1416	Dmel_CG1416	Q9V9Q4	yes
CG14207	Dmel_CG14207	Q9VWG1	yes	yes
CG14215	Dmel_CG14215	Q95TR2	yes
cg1444	Dmel_CG1444	Q9W3N1	yes
CG14712	Dmel_CG14712	Q960N5	yes	yes
CG14782	Dmel_CG14782	O76902	yes
CG15356	Dmel_CG15356	Q9VQ58	yes
CG15766	Dmel_CG15766	Q9W469	yes	yes
CG1646	Pre-mRNA-processing factor 39	Q86B75	yes
CG17293	Dmel_CG17293	Q9VLN1	yes
CG1737	Dmel_CG1737	Q9VZ00	yes
CG17593	Dmel_CG17593	Q9VQR9	yes	yes
CG18292	Dmel_CG18292	Q9VZ27		yes
CG1832	Dmel_CG1832	Q8IGP5	yes
cg2064	Dmel_CG2064	A1Z729	yes
cg2065	Dmel_CG2065	Q7JYX2		yes
CG2158	Dmel_CG2158	Q7K0D8	yes
CG2199	Zinc finger protein CG2199	Q960W3	yes	yes
cg2918	Dmel_CG2918	O46067	yes	yes
CG30122	Dmel_CG30122	A1ZBB4	yes
CG30382	Proteasome alpha6 subunit	Q9V324		yes
CG31012	Dmel_CG31012	Q9VA36	yes
CG31739	Dmel_CG31739	Q9VJH3	yes	yes
CG32138	Formin-like protein CG32138	Q86NT2	yes
cg3287	Dmel_CG3287	A1Z6Q0	yes	yes
CG3356	Dmel_CG3356	Q9W196	yes
CG33691	Dmel_CG33691; Dmel_CG33692	Q2MGP0	yes
CG33926	Dmel_CG33926	Q9VSZ0		yes
CG3800	CCHC-type zinc finger protein CG3800	Q8T8R1	yes	yes
CG40042	Dmel_CG40042	Q8MRW1	yes
CG4164	Dmel_CG4164	Q9VPQ2	yes
CG4169	Dmel_CG4169	Q9VV75	yes	yes
CG42389	Dmel_CG42389	Q9VJK2	yes	yes
CG4291	Dmel_CG4291	Q9VPU4	yes
CG4389	Dmel_CG4389	Q8IPE8	yes
CG4589	LETM1 and EF-hand domain-containing protein anon-60Da, mitochondrial	Q9W160	yes
CG4699	Dmel_CG4699	Q0KI68	yes
CG4747	Dmel_CG4747	Q8T079	yes	yes
CG4877	Dmel_CG4877	Q9VV52	yes	yes
CG5077	Oxysterol-binding protein	Q7KSB3	yes
CG5214	Dmel_CG5214	Q9VGQ1	yes
CG5261	Dmel_CG5261	Q7KTK9	yes
CG5382	Zinc finger protein-like 1 homolog	Q9VD26	yes
CG5525	T-complex protein 1, delta subunit	Q9VK69		yes
CG5726	Dmel_CG5726	Q7JRH5	yes
CG5787	Dmel_CG5787	Q9VK59	yes
CG5794	Ubiquitin carboxyl-terminal hydrolase	Q8IMW2	yes
CG6453	Dmel_CG6453	Q9VJD1	yes	yes
CG6512	Dmel_CG6512	Q8T4G5	yes
CG6664	Dmel_CG6664	Q9VVC8	yes
CG6782	Dmel_CG6782; Dmel_CG6783	Q7KSQ0		yes
CG6904	Putative glycogen [starch] synthase	Q9VFC8	yes
CG7033	Dmel_CG7033	Q9W392	yes
CG7065	Uncharacterized protein CG7065	Q7YZA2	yes
CG7379	Dmel_CG7379	Q9VEF5	yes
CG7671	Dmel_CG7671	Q9VE85	yes
CG7791	Dmel_CG7791	A1Z6H6		yes
CG7903	Dmel_CG7903	Q9VAC9	yes
CG7920	Dmel_CG7920	Q9VAC1		yes
CG7945	Dmel_CG7945	Q9VUP9	yes	yes
CG7946	Dmel_CG7946	Q9VAA9	yes
CG8036	Dmel_CG8036	Q7KSU6	yes	yes
CG8108	Dmel_CG8108	Q9VT61	yes
CG8258	Dmel_CG8258	Q7K3J0	yes	yes
CG8436	Dmel_CG8436	Q9VHG5	yes
CG8790	Dmel_CG8790	Q9Y166	yes	yes
CG8963	Dmel_CG8963	Q7K581	yes
CG9231	UPF0389 protein CG9231	Q9VW12	yes
CG9281	Dmel_CG9281	Q9VXR5	yes	yes
CG9576	Dmel_CG9576	Q9W5W9		yes
CG9674	Dmel_CG9674	Q9VVA3		yes
CG9987	Dmel_CG9987	Q9VIW7	yes
Chc	Clathrin heavy chain	Q540W2		yes
chd3	Chromodomain-helicase-DNA-binding protein 3	O16102		yes
cheR	cheerio	B7Z0L2	yes
chiC	chickadee	P25843	yes
Chro	Chromator	Q86BS3	yes	yes
Cnx99A	Calnexin 99A	Q9VAL7	yes
cp1	Cysteine proteinase-1	Q95029		yes
Cp190	Centrosomal protein 190kD	Q9VFA1	yes	yes
crol	crooked legs	O61360	yes
crp	cropped	Q9V406	yes
CtBP	C-terminal Binding Protein	O46036	yes	yes
ctp	cut up	Q9V3Y6	yes
Cyp1	Cyclophilin 1	P25007		yes
D12	Dmel_CG13400	Q9VLL1	yes
dalao	Dmel_CG7055	Q9W384	yes
dis3	Dmel_CG6413	Q9VC93		yes
dnaJ-1	DnaJ-like-1	Q9VRP0		yes
dream	Dmel_CG7863	Q7KHK9	yes	yes
Dref	DNA replication-related element factor	Q94883	yes
Droj2	DnaJ-like-2	Q9VFV9	yes	yes
E(bx)	Enhancer of bithorax	Q9W0T2	yes
east	enhanced adult sensory threshold	Q9NGR9	yes
EB1	Dmel_CG3265	Q9XZ57	yes	yes
Ef1alpha48D	Elongation factor 1alpha48D	Q0E9B9	yes	yes
Ef1gamma	Elongation factor 1-gamma	Q9NJH0	yes
Ef2b	Elongation factor 2b	Q9I7H2	yes
egg	eggless	Q8IHC9	yes
eIF-2beta	Eukaryotic initiation factor 2beta	Q9VTZ3	yes
eIF-4A	Eukaryotic initiation factor 4a	A4UZV9	yes
eIF-4E	Eukaryotic initiation factor 4E	Q9VSX8		yes
eIF3-S10	Eukaryotic translation initiation factor 3 subunit A	Q9VN25	yes
eIF3-S8	Eukaryotic translation initiation factor 3 subunit C	Q8MR49	yes
eIF4AIII	Dmel_CG7483	Q9VHS8	yes
EIF4G	eukaryotic translation initiation factor 4G	O61380	yes	yes
ena	enabled	Q86NN6	yes	yes
eno	Enolase	B9EQS7		yes
enok	enoki mushroom	Q9W1A9	yes
ERp60	Dmel_CG8983	Q3YMU0	yes
Fatp	Fatty acid (long chain) transport protein	Q9VKU1	yes
fdh	Formaldehyde dehydrogenase	Q9VGV2		yes
Fer1HCH	Ferritin 1 heavy chain homologue	Q8I0T0		yes
fib	Fibrillarin	Q9W1V3	yes
FMR1	Fragile X mental retardation syndrome-related protein 1	Q9TVY4	yes
fs(1)h	female sterile (1) homeotic	P13709	yes
Fs(2)Ket	Female sterile (2) Ketel	O18388	yes	yes
gag		P04282	yes
gammaCop	gamma-coatomer protein	Q8I0G5		yes
GATAd	Dmel_CG5034	Q9VKZ0	yes
Ge-1	Enhancer of mRNA-decapping protein 4 homolog	Q8MZ42	yes
gfzf	GST-containing FLYWCH zinc-finger protein	Q8INS9	yes
Gie	ADP-ribosylation factor-like protein 8	Q9VHV5	yes
GIP	GIP-like	P04146	yes
GOT1	Glutamate oxaloacetate transaminase 1	Q7K221	yes
gp210	Dmel_CG7897	A1Z6H7	yes
Gp93	Glycoprotein 93	Q9VAY2	yes
granny-smith	granny smith	Q9V3D8	yes
growl	Dmel_CG14648	Q9VN21	yes	yes
growl	Dmel_CG14648	Q9VN21	yes	yes
Hcf	Host cell factor	A4V109		yes
Hel25E	Helicase at 25E	Q27268	yes
His3:CG33845	Histone H3	Q4ABE4	yes
His4:CG33901	Histone H4 replacement	Q6AWN1	yes
Hlc	Helicase	Q9VRI0	yes
hoip	hoi-polloi	Q9VL98	yes
how	held out wings	Q8IN11	yes
Hrb87F	Heterogeneous nuclear ribonucleoprotein at 87F	Q9VFT2	yes	yes
Hrb98DE	Heterogeneous nuclear ribonucleoprotein at 98DE	Q9VAU7	yes
Hsc70-3	Heat shock protein cognate 3	P29844	yes
Hsc70-4	Heat shock protein cognate 4	P11147	yes	yes
Hsc70cb	Dmel_CG6603	Q9VUC1		yes
Hsp22	Heat shock protein 22; Heat shock gene 67Bb	Q95SZ4	yes	yes
Hsp23	Heat shock protein 23	Q9VSX5	yes	yes
hsp26	Heat shock protein 26	Q9VSX3	yes	yes
Hsp27	Heat shock protein 27	Q9VSX6	yes	yes
HSP60	Heat shock protein 60	A4V4A0	yes	yes
Hsp68	Heat shock protein 68	O97125	yes
Hsp70Aa	Heat-shock-protein-70Ab; Heat-shock-protein-70Aa	Q95NG7	yes	yes
Hsp70Ba	Heat-shock-protein-70Ba	Q95W08	yes	yes
Hsp83	Heat shock protein 83	P02828	yes	yes
HTS	hu li tai shao	A1ZBK8	yes
hyd	hyperplastic discs	P51592	yes
ILK	Integrin linked kinase	Q9V400	yes
Iswi	Imitation SWI	Q24368	yes
Jafrac1	thioredoxin peroxidase 1	Q9V3P0	yes	yes
Jra	Jun-related antigen	Q0E9D8	yes
Kap-alpha3	karyopherin alpha3	Q9V455	yes	yes
Karybeta3	Karyopherin beta 3	Q9VN44	yes	yes
ken	ken and barbie	O77459	yes	yes
Klp10A	Kinesin-like protein Klp10A	A4V4A1	yes	yes
Kr-h2	Kruppel homolog 2	C0PV57	yes	yes
kst	karst	Q9VZQ3	yes
kuk	kugelkern	Q9VEN4	yes
l(1)G0156	lethal (1) G0156	Q8IQW9	yes
l(1)G0334	lethal (1) G0334	Q7KVX1	yes
l(2)03709	lethal (2) 03709	A8DYI7	yes
l(2)37Cc	lethal (2) 37Cc	Q9VIZ4		yes
l(2)44DEa	lethal (2) 44DEa	A1Z7H2	yes
l(2)k09022	lethal (2) k09022	Q6AWS0	yes
lam	Lamin	Q9VMQ0	yes	yes
lark	RNA-binding protein lark	Q94901	yes	yes
larp	La related protein	Q9NHN6	yes
levy	Dmel_CG17280	Q9W1N3		yes
lolA	longitudinals lacking	Q867R1	yes
lolal	lola like	Q7KRI2	yes
MAN1	Dmel_CG3167	Q7JRE4	yes
Map60	Microtubule-associated protein 60	Q7K180	yes
mask	multiple ankyrin repeats single KH domain	Q8WRQ7	yes
MBD-R2	Dmel_CG10042	Q7KSN0	yes
MCM6	Minichromosome maintenance 6	Q960E3	yes	yes
MCM7	Minichromosome maintenance 7	Q9XYU0	yes	yes
me31B	maternal expression at 31B	Q9VL17	yes
MEP-1	Dmel_CG1244	Q0E8J0		yes
Mi-2	Chromodomain-helicase-DNA-binding protein Mi-2 homolog	Q9VW50	yes
Mlf	Myelodysplasia/myeloid leukemia factor	Q9V7G3		yes
Mpcp	Mitochondrial phosphate carrier protein	Q0E8E8	yes
msn	misshapen	Q7KV88	yes	yes
msn	misshapen	Q7KV88	yes	yes
MTA1-like	Dmel_CG2244	Q9VNF7	yes
MTOR	Megator	A1Z8P9	yes
MTR3	Dmel_CG8025	Q9VW53		yes
mts	microtubule star	P23696	yes
mxc	Dmel_CG12124	Q9W363		yes
nap1	Nucleosome assembly protein 1	Q9W1G7	yes	yes
Nc73EF	Neural conserved at 73EF	A8JNU6	yes
ncd	non-claret disjunctional	Q9VAG8	yes	yes
nito	spenito	Q7KMJ6	yes
nonA	no on or off transient A	Q9VXH1	yes
nop5	Dmel_CG10206	Q9VM69	yes	yes
Nop56	Dmel_CG13849	Q9VD11	yes
not1	Dmel_CG34407	A8DY82	yes
NUP153	Dmel_CG4453	A8JV18	yes	yes
Nup154	Dmel_CG4579	Q9VKL5	yes	yes
NUP160	Nuclear pore complex protein Nup160 homolog	C0KG75		yes
Nup214	Nuclear pore complex protein Nup214	Q9W1X4	yes
Nup358	Dmel_CG11856	Q9VBU7	yes	yes
Nup75	Dmel_CG5733	A1YK02	yes
NUP98	Dmel_CG10198	Q9VCH5	yes
Ost48	Oligosaccharyltransferase 48kD subunit	Q9W382	yes
Ote	Otefin	P20240	yes
pabp	polyA-binding protein	Q9V8C3	yes	yes
Patr-1	Protein associated with topo II related - 1	Q9VEN9	yes
PDI	Protein disulfide isomerase	Q8IQL8	yes
pep	Protein on ecdysone puffs	Q8MSV5	yes	yes
PGD	Phosphogluconate dehydrogenase	P41572		yes
Pglym78	Phosphoglyceromutase	Q9VAN7	yes	yes
PH4alphaEFB	prolyl-4-hydroxylase-alpha EFB	Q960D8	yes
PNGase	Peptide-N(4)-(N-acetyl-beta-glucosaminyl)asparagine amidase	Q9V9J5		yes
polo	Serine/threonine-protein kinase polo	P52304	yes
pont	pontin	Q9NH53	yes
porin	Voltage-dependent anion-selective channel	Q94997	yes
Pp2A-29B	Protein phosphatase 2A at 29B	P36179		yes
prod	proliferation disrupter	Q7JNE1	yes
Pros26	Proteasome 26kD subunit	P40304		yes
Pros26.4	Proteasome 26S subunit subunit 4 ATPase	Q9VCG1	yes
Pros28.1	Proteasome 28kD subunit 1	P22769	yes	yes
Pros54	Proteasome 54kD subunit	Q86R87	yes	yes
PSA	Puromycin sensitive aminopeptidase	Q8IRH1	yes
PVR	PDGF- and VEGF-receptor related	Q7KTI8	yes
pyk	Pyruvate kinase	Q9VD24	yes
pzg	putzig	Q9VP57	yes	yes
Rab1	Rab-protein 1	O18332	yes
Rab5	Rab-protein 5	Q9V3I2		yes
Rack1	Receptor of activated protein kinase C 1	Q9VLW5	yes
Ran	GTP-binding nuclear protein Ran	Q9VZ23	yes
RanBPM	Ran-binding proteins 9/10 homolog	Q6NN33	yes
RanGap	Ran GTPase activating protein	Q9VIW3	yes
raps	rapsynoid	Q9VB22	yes
Rb97D	Ribonuclear protein at 97D	A4V3H1	yes
rbp1-like	Dmel_CG1987	Q9VYD8	yes
rbp2	RNA-binding protein 2	Q8IR13		yes
RCD1	Dmel_CG8233	A1Z9L2	yes
ref(2)P	refractory to sigma P	P14199		yes
rept	reptin	Q9V3K3	yes
rho-5	rhomboid-5	Q76NQ1	yes
RhoGAP18B	Dmel_CG42274	Q9VWL9	yes
rin	rasputin	Q9I7J5	yes
Rm62	ATP-dependent RNA helicase p62	Q9VNK4	yes
RnrL	Ribonucleoside diphosphate reductase large subunit	P48591	yes	yes
row	Dmel_CG8092	Q5U156	yes
RpA-70	Replication Protein A 70	Q24492		yes
rpb5	Dmel_CG11979	Q7JZF5	yes	yes
Rpd3	Histone deacetylase Rpd3	O17429	yes
RpII140	RNA polymerase II 140kD subunit	Q95027	yes
RpII215	RNA polymerase II 215kD subunit	P04052	yes
RpL10Ab	Ribosomal protein L10Ab	Q8IQG4	yes
rpl11	Ribosomal protein L11	P46222	yes
rpl12	Ribosomal protein L12	Q9W1B9	yes	yes
RPL13	Ribosomal protein L13	Q9VL55	yes	yes
RPL18	Ribosomal protein L18	Q9VS34	yes
RpL18A	Ribosomal protein L18A	P41093	yes	yes
rpl19	Ribosomal protein L19	P36241	yes
rpl21	Ribosomal protein L21	Q9V9M7	yes	yes
rpl22	Ribosomal protein L22	P50887	yes	yes
rpl23	Ribosomal protein L23	P48159	yes
Rpl23a	Ribosomal protein L23A	Q9W0A8	yes	yes
Rpl27	Ribosomal protein L27	Q9VBN5	yes
RPL27A	Ribosomal protein L27A	Q94530	yes
rpl28	Ribosomal protein L28	Q0E8I7	yes
RPL3	Ribosomal protein L3	Q6NNE9	yes	yes
RpL30	Ribosomal protein L30	Q9VJ19	yes	yes
rpl36	Ribosomal protein L36	A2RVC6	yes	yes
rpl4	Ribosomal protein L4	Q9I7H6		yes
Rpl40	Ribosomal protein L40	Q8IGR0	yes
RPL7	Ribosomal protein L7	Q9VL30	yes
Rpl7a	Ribosomal protein L7A	P46223	yes	yes
rpl8	Ribosomal protein L8	A4V1C0	yes
rpl9	Ribosomal protein L9	P50882		yes
rplP0	Ribosomal protein LP0	P19889	yes	yes
Rplp2	Ribosomal protein LP2	Q9V7R6	yes
RPN1	Dmel_CG7762	Q9VW54		yes
Rpn2	26S proteasome non-ATPase regulatory subunit 1	Q9GU70	yes
RPN5	Dmel_CG1100	Q9V3Z4	yes
Rpn7	26S proteasome non-ATPase regulatory subunit 6	Q9V3G7	yes
Rps10b	Ribosomal protein S10b	A4V4S6		yes
rps13	Ribosomal protein S13	Q9VLN5	yes
RpS14a	Ribosomal protein S14b; Ribosomal protein S14a	P14130	yes	yes
rps16	Ribosomal protein S16	Q9W237	yes	yes
rps17	Ribosomal protein S17	P17704	yes	yes
rps18	Ribosomal protein S18	Q9V911	yes
RpS19a	Ribosomal protein S19a	B7Z0Y8	yes	yes
rps20	Ribosomal protein S20	Q9VDI4	yes
rps3	Ribosomal protein S3	Q06559		yes
RpS30	Ribosomal protein S30	Q9VDH8		yes
rps3a	Ribosomal protein S3A	Q9V4A9	yes	yes
rps4	Ribosomal protein S4	A4V1X0	yes	yes
RPS6	Ribosomal protein S6	P29327	yes
rps7	Ribosomal protein S7	Q9VA91	yes	yes
rps8	Ribosomal protein S8	Q8MLY8	yes	yes
rps9	Ribosomal protein S9	Q6XIN2	yes	yes
Rpt1	Dmel_CG1341	Q7KMQ0	yes
rrp4	Dmel_CG3931	Q9W1M9	yes	yes
RRP40	Dmel_CG31938	Q8IPX7	yes	yes
rrp42	Dmel_CG8395	Q29QQ9		yes
Rrp46	Dmel_CG4043	Q9VGZ2	yes	yes
rrp6	Dmel_CG7292	Q9VFF3		yes
rump	Dmel_CG9373	Q9VHC7	yes	yes
S6K	RPS6-p70-protein kinase	Q94533		yes
SAR1	Dmel_CG7073	Q95SY7		yes
sbr	small bristles	Q9U1H9		yes
Sce	Sex combs extra	Q9VB08	yes
Scs-fp	Succinyl coenzyme A synthetase flavoprotein subunit	Q0E918	yes
sec13	Dmel_CG6773	Q9V3J4	yes
sec31	Dmel_CG8266	A1Z7J7	yes
SEC63	Dmel_CG8583	Q9VS57	yes
sesB	stress-sensitive B	Q53XG6	yes
Sgt	small glutamine-rich tetratricopeptide containing protein	Q9VJD4	yes
simj	simjang	Q960V1	yes
SIN3A	Dmel_CG8815	A1Z927	yes
SKI6	Dmel_CG15481	Q9VK19	yes	yes
smc1	Dmel_CG6057	Q9VCD8	yes
SMC2	Dmel_CG10212	Q7KK96	yes
Smt3	Dmel_CG4494	O97102	yes	yes
snmRNA:765	Muscle-specific protein 300	Q8T9A8	yes
sod	Superoxide dismutase	P61851	yes	yes
Sop2	Suppressor of profilin 2	O97182	yes	yes
spen	split ends	Q8SX83	yes
Sqd	squid	Q26273	yes
Sra-1	specifically Rac1-associated protein 1	Q9VF87	yes
srp	serpent	Q94884	yes
SsRbeta	Signal sequence receptor beta	Q9U9P9	yes	yes
Stat92E	Signal-transducer and activator of transcription protein at 92E	Q59DV7		yes
Strn-Mlck	Stretchin-Mlck	A1ZA73	yes
stwl	stonewall	Q9VUE5	yes
su(r)	suppressor of rudimentary	Q9W374	yes
Su(var)2-10	Suppressor of variegation 2-10	A1Z7P9	yes
Su(var)2-HP2	Dmel_CG12864	A1Z9S5	yes
Su(var)205	Heterochromatin protein 1	B6UVS1	yes
Su(var)3-9	Suppressor of variegation 3-9	Q9VFA6	yes
sub	subito	Q9V877	yes
Tango7	Transport and Golgi organization 7	Q7JVI3	yes	yes
Tapdelta	Translocon-associated protein delta	Q7KLX3	yes
Tcp-1zeta	T-cp1zeta	Q9VXQ5	yes
tho2	Dmel_CG31671	Q9VQ76	yes
traL	trailer hitch	Q9VTZ0	yes	yes
Transpac-gag		Q9NHF8	yes
Trl	Trithorax-like	Q8MYL3	yes
tsr	twinstar	P45594	yes	yes
ttk	tramtrack	Q9V9V3	yes
tum	tumbleweed	A1Z9I5	yes
Uba1	Ubiquitin activating enzyme 1	Q8T0L3	yes	yes
Ubi-p63E	Ubiquitin-63E	Q8IGR0	yes	yes
Ubqn	Dmel_CG14224	Q9VWD9	yes
ulp1	Dmel_CG12359	Q9VWK5	yes	yes
unk	unkempt	Q24580		yes
vkg	viking	Q9VMV5	yes	yes
VPS13	Dmel_CG2093	A1Z713	yes
wal	walrus	Q7KN94	yes
woc	without children	Q9VB55	yes
Zasp52	Z band alternatively spliced PDZ-motif protein	Q8IGJ7		yes
ZIP	zipper	Q99323	yes
Zn72D	Dmel_CG5215	Q9VUY6	yes
ZPR1	Dmel_CG9060	Q9W379		yes

### Sheet: Supplementary_table_S7
Table S7. Software tools used in this study
Software	Version
R	4.2.2
karyoploteR	1.22.0
regioneR	1.28.0
UpSetR	1.4.0
BSgenome.Dmelanogaster.UCSC.dm6	1.4.1
BSgenome	1.64.0
rtracklayer	1.56.1
Biostrings	2.64.1
XVector	0.36.0
clusterProfiler	4.4.4
VennDiagram	1.7.3
futile.logger	1.4.3
biomaRt	2.52.0
raster	3.6.3
sp	1.5.0
tiff	0.1.11
DESeq2	1.36.0
SummarizedExperiment	1.26.1
Biobase	2.56.0
MatrixGenerics	1.8.1
matrixStats	0.62.0
kableExtra	1.3.4
ggpubr	0.4.0
edgeR	3.38.4
ggsci	2.9
ggplot2	3.3.6
LSD	4.1.0
stringr	1.4.1
tibble	3.1.8
tidyr	1.2.1
dplyr	1.0.10
limma	3.52.4
Gviz	1.40.1
grid	4.2.2
GenomicRanges	1.48.0
GenomeInfoDb	1.32.4
IRanges	2.30.1
S4Vectors	0.34.0
BiocGenerics	0.42.0
stats4	4.2.2
stats	4.2.2
graphics	4.2.2
grDevices	4.2.2
utils	4.2.2
datasets	4.2.2
methods	4.2.2
base	4.2.2
featureCounts	2.0.1
nf-core	1.2.1
samtools	1.15
bedtools	2.30.0
CrossMap	0.6.3
ucsc-tools	v4
deeptools	3.5.1
TOBIAS	0.13.3

### Sheet: Supplementary_table_S8Table S8.
Table S8. Genes bound by both Trl/GAF and Pho in control cells according to TOBIAS
FBgn0000014
FBgn0000015
FBgn0000043
FBgn0000097
FBgn0000179
FBgn0000459
FBgn0000492
FBgn0000546
FBgn0000577
FBgn0001078
FBgn0001149
FBgn0001168
FBgn0001235
FBgn0001269
FBgn0001297
FBgn0002781
FBgn0002941
FBgn0003118
FBgn0003256
FBgn0003396
FBgn0003415
FBgn0003460
FBgn0003475
FBgn0003892
FBgn0003944
FBgn0004102
FBgn0004133
FBgn0004606
FBgn0004870
FBgn0005660
FBgn0010300
FBgn0011224
FBgn0011766
FBgn0011837
FBgn0013576
FBgn0013733
FBgn0014388
FBgn0015247
FBgn0016076
FBgn0020257
FBgn0020445
FBgn0020556
FBgn0021967
FBgn0022029
FBgn0022160
FBgn0022288
FBgn0023090
FBgn0024179
FBgn0024227
FBgn0024245
FBgn0025631
FBgn0027339
FBgn0027588
FBgn0028491
FBgn0028496
FBgn0029915
FBgn0031461
FBgn0032129
FBgn0032187
FBgn0033063
FBgn0033636
FBgn0035149
FBgn0035422
FBgn0035558
FBgn0035901
FBgn0035923
FBgn0035976
FBgn0036406
FBgn0036442
FBgn0036446
FBgn0036454
FBgn0036896
FBgn0037170
FBgn0037171
FBgn0038397
FBgn0039002
FBgn0039683
FBgn0039694
FBgn0039795
FBgn0040765
FBgn0040849
FBgn0041111
FBgn0045063
FBgn0046697
FBgn0050361
FBgn0050403
FBgn0052115
FBgn0052259
FBgn0052369
FBgn0052451
FBgn0053673
FBgn0058064
FBgn0058263
FBgn0085315
FBgn0085382
FBgn0085732
FBgn0086758
FBgn0086909
FBgn0259176
FBgn0259229
FBgn0259242
FBgn0260429
FBgn0260798
FBgn0261349
FBgn0261458
FBgn0261811
FBgn0261836
FBgn0262103
FBgn0262117
FBgn0262475
FBgn0262975
FBgn0263040
FBgn0263042
FBgn0263102
FBgn0263392
FBgn0264001
FBgn0264005
FBgn0264089
FBgn0264493
FBgn0264495
FBgn0264992
FBgn0265002
FBgn0265072
FBgn0265719
FBgn0266156
FBgn0266214
FBgn0266346
FBgn0266418
FBgn0266441
FBgn0266457
FBgn0267121
FBgn0267428
FBgn0267429
FBgn0267431
FBgn0267432
FBgn0267449
FBgn0267513
FBgn0267704
FBgn0267861
FBgn0267978
FBgn0267986
FBgn0283521
FBgn0285917

### Sheet: Supplementary_table_S9
Table S9. Rep-caRNAs revealed exclusively in exosome-depleted cells
Repeat_family	Number
DNA	324
Helitron	613
LINE	474
Low_complexity	751
LTR	952
Satelite	47
Simple_repeat	6304
